# Detecting, mapping, and suppressing the spread of a decade-long *Pseudomonas aeruginosa* nosocomial outbreak with genomics

**DOI:** 10.1101/2023.07.24.550326

**Authors:** William Stribling, Lindsey R. Hall, Aubrey Powell, Casey Harless, Melissa J. Martin, Brendan W. Corey, Erik Snesrud, Ana Ong, Rosslyn Maybank, Jason Stam, Katie Bartlett, Brendan T. Jones, Lan N. Preston, Katherine F. Lane, Bernadette Thompson, Lynn M. Young, Yoon I. Kwak, Alice E. Barsoumian, Ana-Elizabeth Markelz, John L. Kiley, Robert J. Cybulski, Jason W. Bennett, Patrick T. Mc Gann, Francois Lebreton

## Abstract

Whole-genome sequencing is revolutionizing bacterial outbreak investigation but its application to the clinic remains limited. In 2020, prospective and retrospective surveillance detected a *Pseudomonas aeruginosa* outbreak with 253 isolates collected from 82 patients in 26 wards of a hospital. Its origin was dated to the late 90s, just after the facility opened, and patient-to-patient and environment-to-patient cases of transmission were inferred. Over time, two epidemic subclones evolved in separate hosts and hospital areas, including newly opened wards, and hospital-wide sampling confirmed reservoirs persisted in the plumbing. Pathoadaptive mutations in genes associated with virulence, cell wall biogenesis, and antibiotic resistance were identified. While the latter correlated with the acquisition of phenotypic resistances to 1st (cephalosporin), 2nd (carbapenems) and 3rd (colistin) lines of treatment, maximum parsimony suggested that a truncation in a lipopolysaccharide component coincided with the emergence of a subclone prevalent in long-term infections. Since initial identification, extensive infection control efforts guided by routine, near real-time surveillance have proved successful at slowing transmission.
