## Supplemental Table 3 for "Detecting, mapping, and suppressing the spread of a decade-long *Pseudomonas aeruginosa* nosocomial outbreak with genomics"

### Sheet: Sheet1
MRSN ID	Building	Floor	Ward	Room	Source	Clade	Date
101500	Tower	3	20	18	Main Sink Drain	SC2	2022-03-02
101504	Tower	3	20	18	Supply Cart	SC2	2022-03-02
103001	Tower	3	20	2	Main Sink Drain	SC2	2022-03-29
103002	Tower	3	20	2	Bathroom Sink Drain	SC1	2022-03-29
103003	Tower	3	20	2	Bathroom Sink Drain	SC1	2022-03-29
103004	Tower	3	20	9	Main Sink Drain	SC2	2022-03-29
103016	Tower	3	20	15	Bathroom Sink Drain	SC2	2022-03-29
103022	Tower	3	20	17	Main Sink Drain	SC2	2022-03-29
104250	Main	2	1	1	Main Sink Drain	SC1	2022-05-18
104252	Main	2	1	1	Main Sink Drain	SC1	2022-05-18
104259	Main	2	1	6	Main Sink Drain	SC1	2022-05-18
104260	Main	2	1	6	Main Sink Drain	SC1	2022-05-18
104262	Main	2	1	9	Main Sink Drain	SC2	2022-05-18
104275	Main	3	6	6	Main Sink Drain	SC2	2022-05-18
107929	Tower	3	20	18	Main Sink Drain Pipe Before Trap	SC1	2022-09-01
107930	Tower	3	20	18	Main Sink Drain Pipe Before Trap	SC2	2022-09-01
107932	Tower	3	20	17	Main Sink Drain Pipe Before Trap	SC2	2022-09-01
