## Supplemental Table 4 for "Detecting, mapping, and suppressing the spread of a decade-long *Pseudomonas aeruginosa* nosocomial outbreak with genomics"

### Sheet: AST
MRSN ID	AMIKACIN	GENTAMICIN	TOBRAMYCIN	PIPERACILLIN/TAZOBACTAM	IMIPENEM	MEROPENEM	CEFEPIME	CEFTAZIDIME	CEFTRIAXONE	AZTREONAM	CIPROFLOXACIN	LEVOFLOXACIN
4604	N/A	R	R	S	R	N/A	R	N/A	N/A	N/A	R	N/A
4605	R	R	R	S	S	R	R	R	R	N/A	R	R
4606	S	R	R	S	I	R	R	S	R	N/A	R	R
4607	S	R	R	N/A	I	R	R	S	R	N/A	R	R
4608	S	R	R	N/A	I	R	R	S	R	N/A	R	R
4610	S	R	R	S	I	R	I	I	R	N/A	R	R
4840	S	R	R	N/A	S	R	I	S	R	N/A	R	R
4843	R	R	R	N/A	S	R	R	R	R	N/A	R	R
4844	I	R	R	N/A	I	R	I	S	R	N/A	R	R
4938	S	R	R	R	I	R	R	S	R	N/A	R	R
5394	S	R	R	N/A	S	R	I	S	R	N/A	R	R
5395	S	R	R	N/A	S	R	R	R	R	N/A	R	R
5397	S	R	R	S	I	R	I	S	R	N/A	R	R
5709	S	R	R	S	R	R	R	I	R	R	R	R
5710	S	R	R	S	I	R	S	S	R	R	R	R
6212	I	R	R	N/A	S	R	S	R	R	R	R	R
6221	S	R	R	S	S	S	R	S	R	N/A	R	R
6225	S	R	R	S	I	R	S	S	R	I	R	R
6226	S	R	R	S	I	R	R	S	R	R	R	R
6228	S	R	R	S	R	R	R	I	R	R	R	R
6230	S	R	R	S	R	R	R	S	R	R	R	R
6242	S	R	R	S	R	R	R	I	R	R	R	R
6245	S	R	R	S	I	R	R	I	R	R	R	R
6246	I	R	R	S	I	R	R	I	R	R	R	R
6247	S	R	R	R	S	R	R	R	R	R	R	R
6249	I	R	R	S	R	R	I	I	R	R	R	R
6250	I	R	R	S	I	R	S	S	R	R	R	R
6251	I	R	R	S	S	R	S	I	R	I	R	R
6675	S	R	R	S	I	R	S	S	R	R	R	R
6684	S	R	R	S	R	R	R	I	R	R	R	R
6688	S	R	R	S	R	R	R	S	R	R	R	R
6689	S	R	R	S	R	R	R	I	R	R	R	R
6690	S	R	R	S	R	R	I	I	R	R	R	R
6980	I	R	R	S	R	R	R	R	R	R	R	R
6981	S	R	R	S	I	R	R	I	R	R	R	R
6983	S	R	R	S	I	R	R	S	R	R	R	R
6984	R	R	R	S	R	R	R	I	R	R	R	R
6988	S	R	R	S	S	R	R	S	R	R	R	R
6992	S	R	R	S	S	R	R	I	R	R	R	R
6994	S	R	R	S	I	R	R	S	R	R	R	R
6995	S	R	R	S	I	R	R	S	R	R	R	R
6996	S	R	R	S	I	R	R	S	R	R	R	R
6998	S	R	R	S	R	R	R	R	R	R	R	R
8222	S	R	R	S	S	R	I	I	R	R	R	R
8223	R	R	R	S	I	I	R	R	R	R	R	R
8230	S	R	R	S	I	R	R	S	R	R	R	R
8231	S	R	R	S	I	R	I	S	R	R	R	R
8232	S	I	S	S	S	R	I	S	R	R	R	R
8236	S	R	R	N/A	S	R	R	R	R	R	R	R
9455	S	R	R	S	I	R	S	I	R	R	R	R
9872	S	R	R	N/A	R	R	I	R	R	N/A	R	R
9891	S	R	R	S	I	R	S	S	R	R	R	R
9969	S	R	R	S	I	R	R	S	R	R	R	R
10240	S	R	R	S	I	R	S	S	R	R	R	R
10241	S	R	R	S	R	R	S	S	R	I	R	R
10242	S	R	R	S	R	R	S	S	R	I	R	R
11335	S	R	R	S	R	R	S	S	R	R	R	R
11376	S	R	R	S	R	R	R	S	R	R	R	R
11488	S	R	R	S	R	R	S	S	R	I	R	R
11536	S	R	R	S	R	R	S	S	R	R	R	R
11537	S	R	R	S	R	R	S	S	R	I	R	R
11934	S	R	R	S	I	R	S	S	R	I	R	R
11978	S	R	R	S	R	R	S	S	R	I	R	R
11980	R	R	R	I	R	R	R	R	R	R	R	R
12426	S	R	R	S	I	R	I	I	R	R	R	R
12427	S	R	R	S	I	R	I	I	R	R	R	R
12428	S	R	R	I	R	R	I	S	R	R	R	R
14550	S	R	R	S	I	R	S	N/A	R	R	R	R
14596	S	R	R	S	R	R	S	S	R	I	R	R
14597	S	R	R	I	R	R	S	S	R	R	R	R
14598	S	R	R	R	R	R	S	I	R	R	R	R
15681	S	R	R	I	R	R	I	N/A	R	R	R	R
15738	S	R	R	I	I	R	I	N/A	R	R	R	R
15740	S	R	R	S	R	S	S	S	R	S	R	R
16340	S	R	R	S	R	R	I	R	R	R	R	R
16343	S	R	R	I	I	R	I	R	R	R	R	R
16382	S	R	R	S	R	R	I	S	R	R	R	R
16386	S	R	R	I	R	R	R	I	R	R	R	R
16388	S	R	R	I	R	R	R	R	R	R	R	R
16389	S	R	R	S	R	R	R	R	R	R	R	R
16390	S	R	R	S	R	R	R	I	R	R	R	R
16391	S	R	R	S	R	R	R	S	R	R	R	R
16395	S	R	R	I	R	R	R	R	R	R	R	R
17460	S	R	R	R	R	R	R	R	R	R	R	R
17848	S	R	R	S	I	S	S	S	R	R	R	R
17956	S	R	R	R	R	R	R	R	R	R	R	R
18712	S	R	R	S	I	R	S	R	R	R	R	R
18802	S	R	R	R	R	R	I	R	R	R	R	R
18806	S	R	R	R	R	R	S	R	R	R	R	R
18852	I	R	R	I	I	R	I	S	R	R	R	R
18853	S	R	R	I	R	R	S	N/A	R	R	R	R
18854	S	R	R	S	R	R	S	S	R	R	R	R
18856	S	R	R	S	R	R	S	S	R	I	R	R
19712	S	R	R	N/A	R	I	S	S	R	I	R	R
19760	S	R	R	S	R	R	I	I	R	R	R	R
19762	S	R	I	S	R	R	I	S	R	R	R	R
20554	I	R	R	S	S	S	S	N/A	R	R	R	R
20555	I	R	R	S	S	R	S	S	R	R	R	R
20737	S	R	R	I	R	R	I	N/A	R	R	R	R
21228	S	I	S	R	R	R	I	R	R	R	R	R
21279	I	R	R	I	R	R	I	S	R	R	R	R
22475	S	R	R	S	I	R	R	I	R	R	R	R
22477	S	R	R	R	R	R	S	I	R	R	R	R
22479	S	R	R	R	R	R	S	R	R	R	R	N/A
22480	S	R	R	I	R	R	I	S	R	R	R	R
22524	S	R	R	S	I	R	R	N/A	R	R	R	R
22525	S	R	R	S	I	R	S	S	R	R	R	R
22526	S	R	R	R	I	R	S	R	R	R	R	R
22527	S	R	R	R	R	R	S	R	R	R	R	R
22528	S	R	R	R	R	R	S	R	R	R	R	R
22529	S	R	R	S	I	R	I	N/A	R	R	R	R
23194	S	S	S	R	R	R	R	R	N/A	R	S	R
23253	S	R	R	S	R	R	R	N/A	R	R	R	R
23254	S	R	R	R	R	R	S	S	R	I	R	R
23255	S	R	R	R	R	R	S	S	R	I	R	R
23256	S	R	R	S	I	R	I	N/A	R	R	R	R
23296	S	R	R	S	R	R	R	N/A	R	R	R	R
23298	S	R	R	I	R	R	S	R	R	R	R	R
23299	S	R	R	N/A	R	R	S	R	R	R	R	R
23300	S	R	R	I	R	R	S	R	R	R	R	R
24485	S	S	S	I	R	R	I	R	R	R	R	R
24489	S	R	R	I	R	R	S	S	R	R	R	R
24533	S	R	R	S	R	R	S	S	R	R	R	R
25675	S	S	S	R	R	R	S	I	R	R	R	R
25717	S	S	S	R	R	R	S	I	R	R	R	R
25718	S	S	S	R	R	R	I	I	R	R	R	R
26915	S	R	R	I	R	R	R	N/A	R	R	R	R
26917	S	S	I	R	R	R	S	N/A	R	R	R	R
26959	S	S	I	R	R	R	S	I	R	N/A	R	R
26960	S	R	R	R	R	R	R	N/A	R	N/A	R	R
26962	S	R	R	R	R	R	S	N/A	R	I	R	R
26964	S	R	R	R	R	R	S	I	R	I	R	R
26965	S	S	I	R	R	R	S	I	R	R	R	R
26966	S	R	R	R	R	R	S	I	R	R	R	R
27002	S	R	R	R	R	R	S	S	R	R	R	R
27003	S	S	S	R	R	R	S	R	R	R	R	R
27008	S	S	S	R	R	R	I	I	R	R	R	R
27009	S	R	R	I	R	R	S	S	R	N/A	R	R
27010	S	R	R	S	R	R	S	S	R	R	R	R
27544	S	S	I	R	R	R	S	I	R	R	R	R
27549	S	S	I	R	R	R	S	S	R	N/A	R	R
28615	S	R	R	I	R	R	S	S	R	N/A	R	R
28617	S	S	S	R	R	S	S	R	R	S	R	R
28674	S	R	R	I	R	R	S	S	R	N/A	R	R
29287	S	R	R	I	R	R	I	N/A	R	N/A	R	N/A
29335	S	R	R	I	R	R	R	I	R	R	R	R
30533	S	S	S	I	S	R	I	I	R	N/A	R	R
30583	S	R	R	S	I	R	R	N/A	R	R	R	R
30585	S	R	R	I	R	R	S	S	R	N/A	R	R
30587	S	R	R	R	R	R	R	I	R	R	R	R
30629	S	R	R	I	R	R	I	S	R	R	R	R
30630	S	R	R	I	R	R	R	I	R	R	R	R
30631	S	R	R	I	R	R	R	I	R	R	R	R
30632	S	R	R	R	R	R	R	I	R	R	R	R
30634	S	R	R	I	R	R	S	S	R	R	R	R
30985	S	R	R	S	R	R	S	S	R	R	R	R
30986	S	R	R	I	R	R	S	S	R	R	R	R
30989	S	R	R	I	R	R	R	I	R	R	R	R
33071	S	R	R	I	R	R	S	S	R	N/A	R	R
345709	S	R	R	R	R	R	I	S	R	R	R	R
345754	S	R	R	R	R	R	I	R	R	R	R	R
345806	S	R	R	R	R	R	I	R	R	R	R	R
354187	S	R	I	S	S	R	I	S	R	R	R	R
354585	S	R	R	S	R	R	S	S	R	R	R	R
354594	S	R	R	I	R	R	S	S	R	R	R	R
354600	S	R	R	I	R	R	S	S	R	R	R	R
358749	S	R	R	I	R	R	I	R	R	R	R	R
358758	S	R	R	R	R	R	I	R	R	R	R	R
358767	S	R	R	R	R	R	I	R	R	R	R	R
358776	S	R	R	R	R	R	R	R	R	R	R	R
358785	S	R	R	R	R	R	I	R	R	R	R	R
358794	S	R	R	R	R	R	R	R	R	R	R	R
359784	S	R	R	R	R	R	S	I	R	R	R	R
359809	S	R	R	R	R	R	S	I	R	R	R	R
359845	S	R	R	I	R	R	S	S	R	I	R	R
359854	S	R	R	R	R	R	I	R	R	R	R	R
375065	S	R	R	R	R	R	I	I	R	R	R	R
375135	S	R	R	R	R	R	I	I	R	R	R	R
375658	S	R	R	R	R	R	S	I	R	R	R	R
391498	S	R	R	R	R	R	S	I	R	R	R	R
391504	S	R	R	R	R	R	I	I	R	R	R	R
391957	S	R	R	R	R	R	I	I	R	R	R	R
393919	S	R	R	I	R	R	I	S	R	R	R	R
406514	S	R	R	N/A	R	R	S	I	R	R	R	R
406532	S	R	R	I	R	R	S	S	R	N/A	R	R
406541	S	R	R	R	R	R	I	I	R	R	R	R
407045	S	R	R	S	R	R	S	S	R	I	R	R
407054	S	R	R	I	R	R	S	S	R	I	R	R
415901	S	R	R	I	R	R	I	S	R	R	R	R
415947	S	R	R	I	R	R	S	S	R	R	R	R
416663	S	R	R	I	R	R	S	S	R	R	R	R
416681	S	R	R	S	R	R	S	I	R	I	R	R
417398	S	R	R	R	R	R	S	I	R	I	R	R
427146	S	R	R	I	S	S	S	S	R	I	R	R
427164	S	R	R	I	R	R	I	S	R	R	R	R
427173	S	R	R	I	R	R	S	S	R	R	R	R
435279	S	R	R	N/A	R	R	S	S	R	R	R	R
435330	S	R	R	S	R	R	S	S	R	N/A	R	R
436366	S	R	R	I	R	R	S	S	R	I	R	R
443038	S	I	I	S	R	R	S	S	R	R	R	R
444019	S	R	R	I	R	R	I	S	R	R	R	R
444046	S	R	R	I	R	R	S	S	R	R	R	R
451392	S	R	R	I	R	R	I	I	R	R	R	R
451569	S	R	R	R	R	S	S	S	R	R	R	R
451824	S	R	R	I	R	R	I	S	R	R	R	R
451833	S	R	R	I	R	R	I	N/A	R	R	R	R
451879	S	R	R	S	R	R	S	S	R	R	R	R
451930	S	R	R	R	R	R	S	S	R	I	R	R
451967	S	R	R	R	R	R	S	S	R	I	R	R
454265	S	R	R	S	R	R	S	S	R	R	R	R
461803	S	R	R	S	R	R	S	S	R	R	R	R
461812	S	R	R	S	R	R	S	S	R	I	R	R
467029	S	R	R	I	R	R	S	S	R	I	R	R
467162	S	R	R	I	R	R	S	S	R	N/A	R	R
470670	S	R	R	S	R	R	S	S	R	N/A	R	R
473349	S	R	R	R	R	R	S	I	R	I	R	R
473376	S	R	R	R	R	R	S	S	R	R	R	R
473400	S	R	R	S	R	R	S	S	R	N/A	R	R
482055	S	R	R	R	R	R	I	I	R	S	R	R
490434	S	R	R	R	R	R	S	I	R	I	R	R
490896	S	R	R	I	R	R	R	I	R	R	R	R
506948	S	R	R	S	R	R	S	S	R	N/A	R	R
529277	S	S	I	I	R	R	S	S	R	N/A	R	R
535995	S	R	R	S	R	R	S	S	R	R	R	R
540924	S	R	R	S	R	R	S	S	R	R	R	R
540933	S	R	R	S	R	R	S	S	R	N/A	R	R
546502	S	S	I	I	R	R	S	S	R	I	R	R
546742	S	R	R	R	R	R	I	I	R	R	R	R
552877	S	R	R	S	R	R	S	S	R	R	R	R
552895	S	R	R	R	R	R	I	I	R	R	R	R
552901	S	R	R	S	R	R	S	S	R	R	R	R
553034	S	R	R	R	R	R	I	I	R	R	R	R
553043	S	R	R	R	R	R	R	R	R	R	R	R
556396	S	R	R	R	R	R	I	I	R	R	R	R
588784	S	R	R	R	R	R	S	I	R	R	R	R
589084	R	R	R	R	R	R	S	I	R	R	R	R
591414	S	R	R	R	R	R	S	I	R	R	R	R
591566	S	R	R	R	R	R	S	I	R	R	R	R
646320	S	R	R	R	R	R	I	R	R	R	R	R
670776	S	S	S	S	R	R	I	I	R	R	R	R
675734	S	R	R	S	R	R	R	I	R	R	R	R
675776	S	R	R	S	R	R	R	I	R	R	R	R
696530	S	R	R	S	R	R	R	I	R	R	R	R
757123	S	R	R	S	R	R	S	S	N/A	I	R	N/A
764375	S	R	R	S	R	R	S	S	N/A	R	R	R
779159	S	R	R	S	R	R	R	I	N/A	R	R	R
827222	S	R	R	S	R	R	R	I	N/A	N/A	R	R
834054	S	R	R	I	R	R	R	I	N/A	R	R	R
850720	S	R	S	S	R	R	I	I	N/A	R	R	R
855190	S	S	N/A	S	S	R	I	I	N/A	N/A	R	N/A
860676	S	R	R	I	R	R	S	S	N/A	N/A	R	N/A
860802	S	R	R	S	R	R	S	S	N/A	N/A	R	N/A
861188	S	S	S	S	I	R	S	S	N/A	N/A	R	N/A
			r
