## Supplemental Table 6 for "Detecting, mapping, and suppressing the spread of a decade-long *Pseudomonas aeruginosa* nosocomial outbreak with genomics"

### Sheet: Resistome
Locus tag in PAO1	Gene name	Accesssion
PA0004	gyrB	NP_064724.1
PA0005	lptA	NP_064725.1
PA0018	fmt	NP_248708.1
PA0058	dsbM	NP_248748.1
PA0301	spuE	NP_248992.1
PA0302	spuF	NP_248993.1
PA0355	pfpI	NP_249046.1
PA0392	yggT	NP_249083.1
PA0402	pyrB	NP_249093.1
PA0424	mexR	NP_249115.1
PA0425	mexA	NP_249116.1
PA0426	mexB	NP_249117.1
PA0427	oprM	NP_249118.1
PA0463	creB	NP_249154.1
PA0464	creC	NP_249155.1
PA0465	creD	NP_249156.1
PA0486	yihE	NP_249177.1
PA0487	modR	NP_249178.1
PA0610	prtN	NP_249301.1
PA0611	prtR	NP_249302.1
PA0612	ptrB	NP_249303.1
PA0779	asrA	NP_249470.1
PA0807	ampDh3	NP_249498.1
PA0869	PBP6/7	NP_249560.1
PA0893	argR	NP_249584.1
PA0958	oprD	NP_249649.1
PA1178	oprH	NP_249869.1
PA1179	phoP	NP_249870.1
PA1180	phoQ	NP_249871.1
PA1343	pagP	NP_250034.1
PA1345	gshB	NP_250036.1
PA1375	pdxB	NP_250066.1
PA1409	aphA	NP_250100.1
PA1430	lasR	NP_250121.1
PA1588	sucC	NP_250279.1
PA1589	sucD	NP_250280.1
PA1777	oprF	NP_250468.1
PA1796	folD	NP_250487.1
PA1797	n/a	NP_250488.1
PA1798	parS	NP_250489.1
PA1799	parR	NP_250490.1
PA1801	clpP	NP_250492.1
PA1803	lon	NP_250494.1
PA1812	mltD	NP_250503.1
PA1886	polB	NP_250577.1
PA2006	n/a	NP_250696.1
PA2018	mexY	NP_250708.1
PA2019	mexX	NP_250709.1
PA2020	mexZ	NP_250710.1
PA2023	galU	NP_250713.1
PA2050	n/a	NP_250740.1
PA2071	fusA2	NP_250761.1
PA2227	vqsM	NP_250917.1
PA2272	PBP3a	NP_250962.1
PA2273	soxR	NP_250963.1
PA2489	n/a	NP_251179.1
PA2490	ydbB	NP_251180.1
PA2491	mexS	NP_251181.1
PA2492	mexT	NP_251182.1
PA2493	mexE	NP_251183.1
PA2494	mexF	NP_251184.1
PA2495	oprN	NP_251185.1
PA2522	czcC	NP_251212.1
PA2523	czcR	NP_251213.1
PA2524	czcS	NP_251214.1
PA2525	opmB	NP_251215.1
PA2526	muxC	NP_251216.1
PA2527	muxB	NP_251217.1
PA2528	muxA	NP_251218.1
PA2615	ftsK	NP_251305.1
PA2621	clpS	NP_251311
PA2642	nuoG	NP_251332.1
PA2649	nuoN	NP_251339.1
PA2797	n/a	NP_251487.1
PA2798	n/a	NP_251488.1
PA2809	copR	NP_251499.1
PA2810	copS	NP_251500.1
PA2830	htpX	NP_251520.1
PA3005	nagZ	NP_251695.1
PA3013	foaB	NP_251703.1
PA3014	faoA	NP_251704.1
PA3047	PBP4	NP_251737.1
PA3050	pyrD	NP_251740.1
PA3077	cprR	NP_251767.1
PA3078	cprS	NP_251768.1
PA3141	capD	NP_251831.1
PA3168	gyrA	NP_251858.1
PA3271	cmrA	NP_251961.1
PA3521	opmE	NP_252211.1
PA3522	mexQ	NP_252212.1
PA3523	mexP	NP_252213.1
PA3533	grxD	NP_252223.1
PA3574	nalD	NP_252264.1
PA3602	yerD	NP_252292.1
PA3676	mexK	NP_252366.1
PA3677	mexJ	NP_252367.1
PA3678	mexL	NP_252368.1
PA3719	armR	NP_252408.1
PA3721	nalC	NP_252410.1
PA3999	PBP5	NP_252688.1
PA4001	sltB1	NP_252690.1
PA4003	PBP2	NP_252692.1
PA4020	mpl	NP_252709.1
PA4069	n/a	NP_252758.1
PA4109	ampR	NP_252798.1
PA4110	ampC	NP_252799.1
PA4119	aph	NP_252808.1
PA4205	mexG	NP_252894.1
PA4206	mexH	NP_252895.1
PA4207	mexI	NP_252896.1
PA4208	opmD	NP_252897.1
PA4218	ampP	NP_252908.1
PA4238	rpoA	NP_252928.1
PA4260	rplB	NP_252950.1
PA4266	fusA1	NP_252956.1
PA4269	rpoC	NP_252959.1
PA4270	rpoB	NP_252960.1
PA4273	rplA	NP_252963.1
PA4315	mvaT	NP_253005.1
PA4374	mexV	NP_253064.1
PA4375	mexW	NP_253065.1
PA4380	colS	NP_253070.1
PA4381	colR	NP_253071.1
PA4393	ampG	NP_253083.1
PA4406	lpxC	NP_253096.1
PA4418	PBP3(ftsI)	NP_253108.1
PA4444	mltB1	NP_253134.1
PA4462	rpoN	NP_253152.1
PA4521	ampE	NP_253211.1
PA4522	ampD	NP_253212.1
PA4567	rpmA	NP_253257.1
PA4568	rplU	NP_253258.1
PA4597	oprJ	NP_253287.1
PA4598	mexD	NP_253288.1
PA4599	mexC	NP_253289.1
PA4600	nfxB	NP_253290.1
PA4661	pagL	NP_253350.1
PA4671	rplY	NP_253360.1
PA4700	PBP1b	NP_253388.1
PA4748	tpiA	NP_253436.1
PA4751	ftsH	NP_253439.1
PA4773	SpeD2	NP_253461.1
PA4774	SpeE2	NP_253462.1
PA4775	n/a	NP_253463.1
PA4776	pmrA	NP_253464.1
PA4777	pmrB	NP_253465.1
PA4878	brlR	NP_253565.1
PA4944	hfq	NP_253631.1
PA4964	parC	NP_253651.1
PA4967	parE	NP_253654.1
PA5000	wapR	NP_253687.1
PA5038	aroB	NP_253725.1
PA5045	PBP1a	NP_253732.1
PA5117	typA	NP_253804.1
PA5199	amgS	NP_253886.1
PA5200	amgR	NP_253887.1
PA5235	glpT	NP_253922.1
PA5297	poxB	NP_253984.1
PA5332	crc	NP_254019.1
PA5366	pstB	NP_254053.1
PA5471	armZ	NP_254158.1
PA5485	ampDh2	NP_254172.1
PA5528	n/a	NP_254215.1
PA5542	pib-1	NP_254229.1
