## Supplemental Table 8 for "Detecting, mapping, and suppressing the spread of a decade-long *Pseudomonas aeruginosa* nosocomial outbreak with genomics"

### Sheet: Sheet1
PAO1 Locus Tag	Length	Gene name	Group	Accession	No sites in outbreak isolates		Group	Length (kb)	Site totals	Site/kb
PA3543	1428	algK	Alginate pathway	NP_252233.1	1		TIVSS	25.494	15	0.588374
PA0764	951	mucB	Alginate pathway	NP_249455.1	1		O-antigen	20.274	6	0.295946
PA0763	585	mucA	Alginate pathway	NP_249454.1	3		Pyoverdine	57.771	10	0.173097
PA0762	582	algU	Alginate pathway	NP_249453.1	1		Flagellum & chemotaxis	51.306	11	0.2144
PA5322	1392	algC	Alginate pathway	NP_254009	0		T6SS & Toxin	29.697	4	0.134694
PA3540	1311	algD	Alginate pathway	NP_252230.1	0		Alginate pathway	19.374	6	0.309693
PA3541	1485	alg8	Alginate pathway	NP_252231.1	0		Whole coding genome	5647.27	629	0.111381
PA3542	1170	alg44	Alginate pathway	NP_252232.1	0
PA3544	1473	algE	Alginate pathway	NP_252234.1	0
PA3545	1632	algG	Alginate pathway	NP_252235.1	0
PA3546	1425	algX	Alginate pathway	NP_252236.1	0
PA3547	1104	algL	Alginate pathway	NP_252237.1	0
PA3548	1563	algI	Alginate pathway	NP_252238.1	0
PA3549	1176	algJ	Alginate pathway	NP_252239.1	0
PA3550	651	algF	Alginate pathway	NP_252240.1	0
PA3551	1446	algA	Alginate pathway	NP_252241.1	0
PA1455	744	rpoF	Flagellum & chemotaxis	NP_250146.1	1
PA1454	843	fleN	Flagellum & chemotaxis	NP_250145.1	2
PA1452	2124	flhA	Flagellum & chemotaxis	NP_250143.1	1
PA1446	768	fliP	Flagellum & chemotaxis	NP_250137.1	1
PA1441	1284	fliK	Flagellum & chemotaxis	NP_250132.1	0
PA1098	1209	fleS	Flagellum & chemotaxis	NP_249789.1	2
PA1097	1473	fleQ	Flagellum & chemotaxis	NP_249788.1	3
PA1085	1203	flgJ	Flagellum & chemotaxis	NP_249776.1	1
PA1077	408	flgB	Flagellum & chemotaxis	NP_249768.1	0
PA1078	441	flgC	Flagellum & chemotaxis	NP_249769.1	0
PA1079	714	flgD	Flagellum & chemotaxis	NP_249770.1	0
PA1080	1389	flgE	Flagellum & chemotaxis	NP_249771.1	0
PA1081	750	flgF	Flagellum & chemotaxis	NP_249772.1	0
PA1082	786	flgG	Flagellum & chemotaxis	NP_249773.1	0
PA1083	696	flgH	Flagellum & chemotaxis	NP_249774.1	0
PA1084	1110	flgI	Flagellum & chemotaxis	NP_249775.1	0
PA1086	2052	flgK	Flagellum & chemotaxis	NP_249777.1	0
PA1087	1320	flgL	Flagellum & chemotaxis	NP_249778.1	0
PA1091	5085	fgtA	Flagellum & chemotaxis	NP_249782.1	0
PA1092	1467	fliC	Flagellum & chemotaxis	NP_249783.1	0
PA1093	372	fleL	Flagellum & chemotaxis	NP_249784.1	0
PA1094	1425	fliD	Flagellum & chemotaxis	NP_249785.1	0
PA1095	381	fliS	Flagellum & chemotaxis	NP_249786.1	0
PA1096	297	fleP	Flagellum & chemotaxis	NP_249787.1	0
PA1099	1422	fleR	Flagellum & chemotaxis	NP_249790.1	0
PA1100	330	fliE	Flagellum & chemotaxis	NP_249791.1	0
PA1101	1797	fliF	Flagellum & chemotaxis	NP_249792.1	0
PA1102	1017	fliG	Flagellum & chemotaxis	NP_249793.1	0
PA1103	807	fliH	Flagellum & chemotaxis	NP_249794.1	0
PA1104	1356	fliI	Flagellum & chemotaxis	NP_249795.1	0
PA1105	444	fliJ	Flagellum & chemotaxis	NP_249796.1	0
PA1442	522	fliL	Flagellum & chemotaxis	NP_250133.1	0
PA1443	972	fliM	Flagellum & chemotaxis	NP_250134.1	0
PA1444	474	fliN	Flagellum & chemotaxis	NP_250135.1	0
PA1445	453	fliO	Flagellum & chemotaxis	NP_250136.1	0
PA1447	270	fliQ	Flagellum & chemotaxis	NP_250138.1	0
PA1448	777	fliR	Flagellum & chemotaxis	NP_250139.1	0
PA1449	1137	flhB	Flagellum & chemotaxis	NP_250140.1	0
PA1453	1290	flhF	Flagellum & chemotaxis	NP_250144.1	0
PA1456	375	cheY	Flagellum & chemotaxis	NP_250147.1	0
PA1457	789	cheZ	Flagellum & chemotaxis	NP_250148.1	0
PA1458	2262	cheA	Flagellum & chemotaxis	NP_250149.1	0
PA1459	1107	cheB	Flagellum & chemotaxis	NP_250150.1	0
PA1460	741	motA	Flagellum & chemotaxis	NP_250151.1	0
PA1461	891	motB	Flagellum & chemotaxis	NP_250152.1	0
PA1464	480	cheW	Flagellum & chemotaxis	NP_250155.1	0
PA3348	825	cheV	Flagellum & chemotaxis	NP_252038.1	0
PA3349	933	cheR	Flagellum & chemotaxis	NP_252039.1	0
PA3350	699	flgA	Flagellum & chemotaxis	NP_252040.1	0
PA3351	324	flgM	Flagellum & chemotaxis	NP_252041.1	0
PA3352	471	flgN	Flagellum & chemotaxis	NP_252042.1	0
PA3160	1047	wzz	O-antigen	NP_251850.1	1
PA3147	1242	wbpJ	O-antigen	NP_251837.1	1
PA3146	951	wbpK	O-antigen	NP_251836.1	1
PA3145	1020	wbpL	O-antigen	NP_251835.1	2
PA3141	1998	wbpM	O-antigen	NP_251831.1	1
PA3159	1311	wbpA	O-antigen	NP_251849.1	0
PA3158	951	wbpB	O-antigen	NP_251848.1	0
PA3157	1890	wbpC	O-antigen	NP_251847.1	0
PA3156	576	wbpD	O-antigen	NP_251846.1	0
PA3155	1080	wbpE	O-antigen	NP_251845.1	0
PA3154	1317	wzy	O-antigen	NP_251844.1	0
PA3153	1236	wzx	O-antigen	NP_251843.1	0
PA3152	609	hisH2	O-antigen	NP_251842.1	0
PA3151	756	hisF2	O-antigen	NP_251841.1	0
PA3150	1134	wbpG	O-antigen	NP_251840.1	0
PA3149	1122	wbpH	O-antigen	NP_251839.1	0
PA3148	1065	wbpI	O-antigen	NP_251838.1	0
PA3144	120	PA3144	O-antigen	NP_251834	0
PA3143	543	PA3143	O-antigen	YP_008719764.1	0
PA3142	306	PA3142	O-antigen	NP_251832.1	0
PA2426	564	pvdS	Pyoverdine	NP_251116.1	7
PA2391	1425	2391	Pyoverdine	NP_251081.1	1
PA2390	1992	2390	Pyoverdine	NP_251080.1	1
PA2386	1332	pvdA	Pyoverdine	NP_251076.1	0
PA2413	1410	pvdH	Pyoverdine	NP_251103.1	1
PA2425	765	pvdG	Pyoverdine	NP_251115.1	0
PA2424	13029	pvdL	Pyoverdine	NP_251114.1	0
PA2412	219	2412	Pyoverdine	NP_251102.1	0
PA2411	765	2411	Pyoverdine	NP_251101.1	0
PA2410	918	2410	Pyoverdine	NP_251100.1	0
PA2409	906	2409	Pyoverdine	NP_251099.1	0
PA2408	756	2408	Pyoverdine	NP_251098.1	0
PA2407	954	2407	Pyoverdine	NP_251097.1	0
PA2406	561	2406	Pyoverdine	NP_251096.1	0
PA2405	330	2405	Pyoverdine	NP_251095.1	0
PA2404	540	2404	Pyoverdine	NP_251094.1	0
PA2403	1212	2403	Pyoverdine	NP_251093.1	0
PA2394	1284	pvdN	Pyoverdine	NP_251084.1	0
PA2400	6474	pvdJ	Pyoverdine	NP_251090.2	0
PA2399	7347	pvdD	Pyoverdine	NP_251089.1	0
PA2398	2448	fpvA	Pyoverdine	NP_251088.1	0
PA2397	1650	pvdE	Pyoverdine	NP_251087.1	0
PA2396	828	pvdF	Pyoverdine	NP_251086.1	0
PA2395	855	pvdO	Pyoverdine	NP_251085.1	0
PA2394	1284	pvdN	Pyoverdine	NP_251084.1	0
PA2393	1347	pvdM	Pyoverdine	NP_251083.1	0
PA2392	1635	pvdP	Pyoverdine	NP_251082.1	0
PA2389	1176	2389	Pyoverdine	NP_251079.1	0
PA2388	996	fpvR	Pyoverdine	NP_251078.1	0
PA2387	480	fpvI	Pyoverdine	NP_251077.1	0
PA2385	2289	pvdQ	Pyoverdine	NP_251075.1	0
PA0081	1494		T6SS & Toxin	NP_248771.1	1
PA0082	1035		T6SS & Toxin	NP_248772.1	1
PA0084	1497	tssC1	T6SS & Toxin	NP_248774.1	1
PA0090	2709	clpV1	T6SS & Toxin	NP_248780.1	1
PA0091	1932	vrgG1b	T6SS & Toxin	NP_248781.1	0
PA0071	1713		T6SS & Toxin	NP_248761.1	0
PA0072	1200		T6SS & Toxin	NP_248762.1	0
PA0073	720		T6SS & Toxin	NP_248763.1	0
PA0074	3099		T6SS & Toxin	NP_248764.1	0
PA0075	729		T6SS & Toxin	NP_248765.1	0
PA0076	681		T6SS & Toxin	NP_248766.1	0
PA0077	3306	tssM1	T6SS & Toxin	NP_248767.1	0
PA0078	1350	tssL1	T6SS & Toxin	NP_248768.1	0
PA0079	1335		T6SS & Toxin	NP_248769.1	0
PA0080	465	tssJ1	T6SS & Toxin	NP_248770.1	0
PA0083	519	tssB1	T6SS & Toxin	NP_248773.1	0
PA0085	489	hcp1	T6SS & Toxin	NP_248775.1	0
PA0086	846		T6SS & Toxin	NP_248776.1	0
PA0087	510		T6SS & Toxin	NP_248777.1	0
PA0088	1860		T6SS & Toxin	NP_248778.1	0
PA0089	1047		T6SS & Toxin	NP_248779.1	0
PA0099	1161	tse7	T6SS & Toxin	NP_248789.1	0
PA4297	1671	tadG	TIVSS	NP_252987.1	0
PA4299	738	tadD	TIVSS	NP_252989.1	1
PA4301	885	tadB	TIVSS	NP_252991.1	1
PA4302	1266	tadA	TIVSS	NP_252992.1	1
PA4303	1185	tadZ	TIVSS	NP_252993.1	1
PA4525	450	pilA	TIVSS	NP_253215.1	1
PA4526	1701	pilB	TIVSS	NP_253216.1	1
PA4528	873	pilD	TIVSS	NP_253218.1	1
PA5040	2145	pilQ	TIVSS	NP_253727.1	5
PA5043	597	pilN	TIVSS	NP_253730.1	1
PA5044	1065	pilM	TIVSS	NP_253731.1	1
PA4527	1125	pilC	TIVSS		0
PA5042	624	pilO	TIVSS	NP_253729.1	0
PA5041	525	pilP	TIVSS	NP_253728.1	0
PA4550	507	fimU	TIVSS	NP_253240.1	0
PA4551	558	pilV	TIVSS	NP_253241.1	0
PA4552	825	pilW	TIVSS	NP_253242.1	0
PA4553	588	pilX	TIVSS	NP_253243.1	0
PA4306	219	flp	TIVSS	NP_252996.1	0
PA4305	912	rcpC	TIVSS	NP_252995.1	0
PA4304	1251	rcpA	TIVSS	NP_252994.1	0
PA4300	912	tadC	TIVSS	NP_252990.1	0
PA4298	285	PA4298	TIVSS	NP_252988.1	0
PA4296	828	pprB	TIVSS	NP_252986.1	0
PA4295	483	fppA	TIVSS	NP_252985.1	0
PA4294	507	tadF	TIVSS	NP_252984.1	0
PA4293	2769	pprA	TIVSS	NP_252983.1	0
	#N/A				0
	#N/A				0
	#N/A				0
