## Supplemental Table 1 for "Detecting, mapping, and suppressing the spread of a decade-long *Pseudomonas aeruginosa* nosocomial outbreak with genomics"

### Sheet: Sheet1
Sample #	Patient #	Ward	Floor	Building	Collection Date	Isolation Source	Subclone	Isolate Type	Long Read Isolate
4605	5	1	2	Main	2011-08-26	Respiratory	SC1	Primary: Patient-to-Patient Transmission	1
4606	5	1	2	Main	2011-08-26	Respiratory	SC1	Serial	0
4607	7	1	2	Main	2011-08-30	Urine	SC1	Primary: Patient-to-Patient Transmission	0
4608	7	1	2	Main	2011-08-30	Urine	SC1	Serial	0
4610	5	1	2	Main	2011-09-06	Respiratory	SC1	Serial	0
4938	5	1	2	Main	2011-09-12	Respiratory	SC1	Serial	0
4840	7	1	2	Main	2011-10-03	Respiratory	SC1	Serial	0
4844	7	1	2	Main	2011-10-14	Respiratory	SC1	Serial	0
4843	7	1	2	Main	2011-10-14	Urine	SC1	Serial	0
5395	7	1	2	Main	2011-10-21	Respiratory	SC1	Serial	0
6226	7	1	2	Main	2011-10-27	Respiratory	SC1	Serial	0
5397	7	1	2	Main	2011-10-29	Respiratory	SC1	Serial	0
5394	7	1	2	Main	2011-11-11	Respiratory	SC1	Serial	0
5709	9	1	2	Main	2011-11-20	Respiratory	SC1	Primary: Patient-to-Patient Transmission	0
6228	9	1	2	Main	2011-11-29	Respiratory	SC1	Serial	0
6230	11	1	2	Main	2011-12-13	Respiratory	SC1	Primary: Patient-to-Patient Transmission	0
6992	14	1	2	Main	2012-02-07	Urine	SC1	Primary: Patient-to-Patient Transmission	0
6994	15	1	2	Main	2012-02-10	Respiratory	SC1	Primary: Patient-to-Patient Transmission	0
6995	15	1	2	Main	2012-02-12	Respiratory	SC1	Serial	0
6996	15	1	2	Main	2012-02-12	Respiratory	SC1	Serial	0
6998	14	1	2	Main	2012-02-14	Urine	SC1	Serial	0
6981	14	1	2	Main	2012-02-18	Urine	SC1	Serial	0
6983	15	1	2	Main	2012-02-20	Respiratory	SC1	Serial	0
6984	15	1	2	Main	2012-02-20	Urine	SC1	Serial	0
8230	15	1	2	Main	2012-02-28	Respiratory	SC1	Serial	0
8231	15	1	2	Main	2012-02-28	Respiratory	SC1	Serial	0
8236	15	1	2	Main	2012-03-13	Respiratory	SC1	Serial	0
8222	15	1	2	Main	2012-03-31	Respiratory	SC1	Serial	0
9969	21	1	2	Main	2012-06-13	Respiratory	SC1	Primary	0
11335	22	1	2	Main	2012-08-13	Urine	SC1	Serial	0
11376	22	1	2	Main	2012-08-19	Urine	SC1	Serial	0
11488	22	1	2	Main	2012-09-02	Respiratory	SC1	Serial	0
11537	22	1	2	Main	2012-09-07	Respiratory	SC1	Serial	0
11934	22	1	2	Main	2012-09-16	Respiratory	SC1	Serial	0
12426	25	1	2	Main	2012-10-19	Respiratory	SC1	Primary	0
12427	25	1	2	Main	2012-10-24	Respiratory	SC1	Serial	0
16340	30	1	2	Main	2013-04-08	Surveillance	SC1	Primary: Environmental Transmission	0
16343	30	1	2	Main	2013-04-09	Respiratory	SC1	Serial	0
16382	31	1	2	Main	2013-04-15	Surveillance	SC1	Primary	0
16389	31	1	2	Main	2013-04-28	Respiratory	SC1	Serial	0
16388	31	1	2	Main	2013-04-28	Urine	SC1	Serial	0
16395	31	1	2	Main	2013-05-01	Respiratory	SC1	Serial	0
22479	41	1	2	Main	2014-03-25	Respiratory	SC1	Primary	0
670776	76	1	2	Main	2019-08-18	Respiratory	SC1	Primary: Environmental Transmission	0
827222	80	1	2	Main	2020-09-27	Respiratory	SC1	Primary: Environmental Transmission	0
834054	80	1	2	Main	2020-10-01	Respiratory	SC1	Serial	0
850720	81	1	2	Main	2020-11-14	Respiratory	SC1	Primary: Environmental Transmission	0
5710	10	2	2	Main	2011-11-21	Tissue	SC1	Primary	0
11978	24	2	2	Main	2012-09-27	Respiratory	SC1	Primary	0
15738	28	2	2	Main	2013-03-13	Urine	SC1	Primary	0
22526	40	2	2	Main	2014-04-03	Surveillance	SC1	Serial	0
22527	40	2	2	Main	2014-04-03	Surveillance	SC1	Serial	0
22528	40	2	2	Main	2014-04-03	Surveillance	SC1	Serial	0
22529	39	2	2	Main	2014-04-10	Wound	SC1	Serial	0
23253	45	2	2	Main	2014-05-20	Respiratory	SC1	Primary	0
23296	45	2	2	Main	2014-05-25	Respiratory	SC1	Serial	0
24489	47	2	2	Main	2014-07-14	Urine	SC1	Primary: Environmental Transmission	0
24533	47	2	2	Main	2014-07-16	Respiratory	SC1	Serial	0
29335	51	2	2	Main	2015-03-28	Urine	SC1	Primary	0
354187	56	2	2	Main	2015-10-18	Tissue	SC1	Primary	0
406541	60	2	2	Main	2016-05-19	Urine	SC2	Serial	0
407045	64	2	2	Main	2016-06-20	Wound	SC1	Primary	0
407054	64	2	2	Main	2016-06-20	Wound	SC1	Serial	0
6245	1	3	2	Main	2011-05-19	Surveillance	SC1	Primary	1
6246	1	3	2	Main	2011-05-19	Surveillance	SC1	Serial	1
17460	32	3	2	Main	2013-07-03	Urine	SC1	Serial	0
19760	36	3	2	Main	2013-11-22	Respiratory	SC1	Primary	0
23299	46	3	2	Main	2014-06-04	Urine	SC1	Serial	0
23300	46	3	2	Main	2014-06-07	Urine	SC1	Serial	0
406514	60	3	2	Main	2016-05-11	Urine	SC2	Serial	0
552901	35	3	2	Main	2018-01-29	Urine	SC2	Serial	0
10240	22	4	2	Main	2012-07-20	Urine	SC1	Primary	0
10241	22	4	2	Main	2012-07-21	Urine	SC1	Serial	0
10242	22	4	2	Main	2012-07-21	Urine	SC1	Serial	0
11536	23	4	2	Main	2012-09-04	Wound	SC1	Primary	0
757123	78	4	2	Main	2020-02-22	Respiratory	SC1	Primary: Environmental Transmission	0
779159	79	4	2	Main	2020-05-24	Wound	SC1	Primary	0
22480	35	5	2	Main	2014-03-28	Urine	SC2	Serial	0
30634	49	5	2	Main	2015-06-22	Urine	SC2	Serial	0
359784	60	5	2	Main	2016-01-06	Urine	SC2	Primary	0
375658	60	5	2	Main	2016-02-04	Urine	SC2	Serial	0
391498	60	5	2	Main	2016-04-13	Urine	SC2	Serial	0
451392	70	5	2	Main	2017-01-18	Urine	SC2	Serial	0
451569	70	5	2	Main	2017-01-25	Urine	SC2	Serial	0
529277	10	5	2	Main	2017-11-15	Urine	SC1	Serial	0
6225	8	6	3	Main	2011-10-26	Urine	SC1	Primary	0
6675	13	6	3	Main	2012-01-20	Surveillance	SC1	Primary	0
6988	16	6	3	Main	2012-02-16	Wound	SC1	Primary	0
6980	15	6	3	Main	2012-02-18	Urine	SC1	Serial	0
14598	27	6	3	Main	2012-12-27	Wound	SC2	Serial	0
15681	27	6	3	Main	2013-02-27	Respiratory	SC2	Serial	1
16386	32	6	3	Main	2013-04-22	Respiratory	SC1	Primary	0
18853	27	6	3	Main	2013-09-16	Surveillance	SC2	Serial	0
18854	27	6	3	Main	2013-09-16	Surveillance	SC2	Serial	0
18856	27	6	3	Main	2013-09-17	Respiratory	SC2	Serial	0
23256	39	6	3	Main	2014-05-11	Urine	SC1	Serial	0
27549	44	6	3	Main	2014-12-01	Respiratory	SC2	Serial	0
28617	38	6	3	Main	2015-02-15	Respiratory	SC2	Serial	0
451879	35	6	3	Main	2017-02-03	Urine	SC2	Serial	0
451967	69	6	3	Main	2017-02-06	Urine	SC2	Serial	0
467162	34	6	3	Main	2017-04-13	Tissue	SC2	Serial	0
467029	34	6	3	Main	2017-04-13	Wound	SC2	Serial	0
855190	81	6	3	Main	2020-11-28	Respiratory	SC1	Serial	0
861188	81	6	3	Main	2020-12-12	Respiratory	SC1	Serial	0
15740	29	7	3	Main	2013-03-22	Respiratory	SC2	Primary	0
17848	34	7	3	Main	2013-08-19	Wound	SC2	Primary	0
23194	43	7	3	Main	2014-04-17	Respiratory	SC1	Primary	0
30533	35	7	3	Main	2015-05-07	Urine	SC2	Serial	0
19712	35	8	3	Tower	2013-11-12	Urine	SC2	Primary	0
27010	49	8	3	Tower	2014-10-10	Urine	SC2	Primary	0
14550	26	9	3	Main	2012-12-08	Respiratory	SC1	Serial	0
21228	38	9	3	Main	2014-03-09	Respiratory	SC2	Primary	0
22524	39	9	3	Main	2014-04-11	Wound	SC1	Serial	0
11980	18	10	3	Tower	2012-09-27	Respiratory	SC1	Serial	0
25675	38	10	3	Tower	2014-09-10	Respiratory	SC2	Serial	1
18802	33	11	4	Main	2013-08-27	Wound	SC2	Serial	0
18806	33	11	4	Main	2013-09-03	Wound	SC2	Serial	0
461803	34	11	4	Main	2017-03-13	Tissue	SC2	Serial	0
461812	34	11	4	Main	2017-03-13	Tissue	SC2	Serial	0
6247	2	12	4	Main	2011-06-02	Respiratory	SC1	Primary	0
6251	2	12	4	Main	2011-06-13	Urine	SC1	Serial	0
6212	2	12	4	Main	2011-06-23	Urine	SC1	Serial	0
6249	3	13	4	Main	2011-06-06	Respiratory	SC1	Primary	0
6250	3	13	4	Main	2011-06-10	Wound	SC1	Serial	0
6242	12	14	4	Main	2011-12-26	Urine	SC1	Primary	0
6688	12	14	4	Main	2012-01-03	Surveillance	SC1	Serial	0
6689	12	14	4	Main	2012-01-03	Surveillance	SC1	Serial	0
6684	12	14	4	Main	2012-01-03	Urine	SC1	Serial	0
6690	12	14	4	Main	2012-01-05	Urine	SC1	Serial	0
9872	19	14	4	Main	2012-06-10	Respiratory	SC1	Serial	0
19762	37	15	5	Main	2013-11-28	Urine	SC1	Primary	0
454265	72	16	5	Main	2017-02-19	Urine	SC2	Primary	0
20554	35	17	6	Main	2013-12-10	Urine	SC2	Serial	0
20555	35	17	6	Main	2013-12-10	Urine	SC2	Serial	0
30986	53	18	6	Main	2015-06-29	Urine	SC2	Serial	0
345709	58	18	6	Main	2015-11-06	Urine	SC2	Primary	0
359845	49	18	6	Main	2016-01-13	Urine	SC2	Serial	0
436366	69	18	6	Main	2016-11-06	Urine	SC2	Primary	0
473349	49	18	6	Main	2017-05-18	Urine	SC2	Serial	0
490896	35	18	6	Main	2017-07-28	Urine	SC2	Serial	0
535995	35	18	6	Main	2017-11-24	Urine	SC2	Serial	0
6221	4	19	7	Main	2011-07-12	Respiratory	N/A	Primary	0
4604	6	19	7	Main	2011-08-26	Surveillance	SC1	Primary	0
14596	27	20	3	Tower	2012-12-24	Tissue	SC2	Primary	1
14597	27	20	3	Tower	2012-12-24	Tissue	SC2	Serial	1
18712	33	20	3	Tower	2013-09-20	Wound	SC2	Serial	0
22525	42	20	3	Tower	2014-04-15	Urine	SC1	Primary	0
23254	44	20	3	Tower	2014-05-05	Respiratory	SC2	Primary	1
23255	44	20	3	Tower	2014-05-05	Respiratory	SC2	Serial	1
25717	38	20	3	Tower	2014-09-26	Respiratory	SC2	Serial	0
25718	38	20	3	Tower	2014-09-28	Respiratory	SC2	Serial	1
27003	38	20	3	Tower	2014-10-02	Respiratory	SC2	Serial	0
26960	27	20	3	Tower	2014-10-31	Respiratory	SC2	Serial	0
28615	27	20	3	Tower	2015-02-11	Respiratory	SC2	Serial	0
28674	27	20	3	Tower	2015-02-15	Respiratory	SC2	Serial	0
30630	54	20	3	Tower	2015-06-08	Blood	SC1	Serial	0
30587	54	20	3	Tower	2015-06-08	Respiratory	SC1	Primary: Patient-to-Patient Transmission	0
30629	54	20	3	Tower	2015-06-08	Wound	SC1	Serial	0
30631	54	20	3	Tower	2015-06-09	Blood	SC1	Serial	0
30632	54	20	3	Tower	2015-06-10	Respiratory	SC1	Serial	0
30989	55	20	3	Tower	2015-07-11	Urine	SC1	Primary: Patient-to-Patient Transmission	0
354585	57	20	3	Tower	2015-10-30	Blood	SC2	Primary: Environmental Transmission	0
354594	57	20	3	Tower	2015-10-30	Respiratory	SC2	Serial	0
354600	57	20	3	Tower	2015-11-04	Respiratory	SC2	Serial	0
345754	57	20	3	Tower	2015-11-12	Respiratory	SC2	Serial	0
345806	57	20	3	Tower	2015-11-18	Respiratory	SC2	Serial	0
358749	59	20	3	Tower	2015-11-21	Respiratory	SC2	Primary	0
358758	57	20	3	Tower	2015-11-21	Respiratory	SC2	Serial	0
358767	57	20	3	Tower	2015-11-21	Respiratory	SC2	Serial	0
358776	59	20	3	Tower	2015-11-22	Respiratory	SC2	Serial	0
358785	57	20	3	Tower	2015-11-23	Respiratory	SC2	Serial	0
358794	59	20	3	Tower	2015-11-23	Respiratory	SC2	Serial	0
359809	61	20	3	Tower	2016-01-10	Urine	SC2	Primary: Environmental Transmission	0
359854	61	20	3	Tower	2016-01-13	Urine	SC2	Serial	0
546742	74	20	3	Tower	2018-01-27	Respiratory	SC2	Primary: Environmental Transmission	0
552895	74	20	3	Tower	2018-01-29	Respiratory	SC2	Serial	0
553034	74	20	3	Tower	2018-02-03	Respiratory	SC2	Serial	0
553043	74	20	3	Tower	2018-02-04	Respiratory	SC2	Serial	0
556396	74	20	3	Tower	2018-02-25	Respiratory	SC2	Serial	0
646320	75	20	3	Tower	2019-04-08	Respiratory	SC2	Primary	0
675734	77	20	3	Tower	2019-09-02	Respiratory	SC2	Primary: Environmental Transmission	0
675776	77	20	3	Tower	2019-09-04	Respiratory	SC2	Serial	0
860676	82	20	3	Tower	2020-12-05	Urine	SC2	Primary: Environmental Transmission	0
860802	82	20	3	Tower	2020-12-07	Urine	SC2	Serial	0
12428	26	21	3	Tower	2012-10-25	Other	SC1	Primary	0
24485	38	21	3	Tower	2014-07-01	Respiratory	SC2	Serial	0
27002	44	21	3	Tower	2014-10-01	Urine	SC2	Serial	0
27008	38	21	3	Tower	2014-10-06	Respiratory	SC2	Serial	0
27009	48	21	3	Tower	2014-10-10	Urine	SC2	Primary	0
26915	27	21	3	Tower	2014-10-16	Urine	SC2	Serial	0
26917	44	21	3	Tower	2014-10-24	Respiratory	SC2	Serial	0
26959	44	21	3	Tower	2014-10-29	Respiratory	SC2	Serial	0
26962	27	21	3	Tower	2014-11-06	Respiratory	SC2	Serial	0
26964	27	21	3	Tower	2014-11-13	Respiratory	SC2	Serial	0
26965	44	21	3	Tower	2014-11-13	Respiratory	SC2	Serial	0
27544	44	21	3	Tower	2014-11-22	Respiratory	SC2	Serial	0
391957	63	21	3	Tower	2016-05-03	Urine	SC2	Primary	0
416663	65	21	3	Tower	2016-07-26	Respiratory	SC2	Primary	0
416681	65	21	3	Tower	2016-07-28	Respiratory	SC2	Serial	0
417398	65	21	3	Tower	2016-08-04	Respiratory	SC2	Serial	0
415947	66	21	3	Tower	2016-08-31	Respiratory	SC2	Primary	0
427164	68	21	3	Tower	2016-09-06	Urine	SC1	Primary	0
588784	63	21	3	Tower	2018-07-12	Respiratory	SC2	Serial	0
589084	63	21	3	Tower	2018-07-18	Respiratory	SC2	Serial	0
591414	63	21	3	Tower	2018-07-26	Respiratory	SC2	Serial	0
591566	63	21	3	Tower	2018-07-30	Respiratory	SC2	Serial	0
696530	77	21	3	Tower	2019-11-02	Respiratory	SC2	Serial	0
9455	19	22	4	Tower	2012-05-05	Urine	SC1	Primary	0
393919	62	22	4	Tower	2016-03-10	Urine	SC2	Primary	0
375065	61	23	5	Tower	2016-01-17	Urine	SC2	Serial	0
375135	61	23	5	Tower	2016-01-29	Surveillance	SC2	Serial	0
473376	70	23	5	Tower	2017-05-18	Blood	SC2	Serial	0
482055	70	23	5	Tower	2017-06-21	Blood	SC2	Serial	0
490434	70	23	5	Tower	2017-07-11	Other	SC2	Serial	0
22475	39	24	2	Tower	2014-03-20	Respiratory	SC1	Primary	0
22477	40	24	2	Tower	2014-03-23	Respiratory	SC1	Primary	0
8223	18	25	7	Tower	2012-04-03	Respiratory	SC1	Primary	0
17956	33	25	7	Tower	2013-08-09	Wound	SC2	Primary	0
764375	78	25	7	Tower	2020-04-07	Wound	SC1	Serial	0
8232	17	ER	1	Main	2012-02-27	Urine	SC1	Primary	0
9891	20	ER	1	Main	2012-06-02	Urine	SC1	Primary	1
23298	46	ER	1	Main	2014-06-03	Urine	SC1	Primary	0
26966	50	ER	1	Main	2014-11-16	Urine	SC2	Primary	0
30585	53	ER	1	Main	2015-06-07	Urine	SC2	Primary	1
427146	67	ER	1	Main	2016-09-04	Urine	N/A	Primary	0
443038	71	ER	1	Main	2017-01-09	Blood	SC2	Primary	0
435279	70	ER	1	Main	2016-11-21	Urine	SC2	Primary: Environmental Transmission	0
18852	27	ER	1	Main	2013-09-16	Urine	SC2	Serial	0
20737	35	ER	1	Main	2014-02-09	Urine	SC2	Serial	0
21279	35	ER	1	Main	2014-03-03	Urine	SC2	Serial	0
29287	35	ER	1	Main	2015-03-09	Urine	SC2	Serial	0
33071	27	ER	1	Main	2015-08-06	Respiratory	SC2	Serial	0
391504	60	ER	1	Main	2016-04-16	Urine	SC2	Serial	0
406532	49	ER	1	Main	2016-05-18	Urine	SC2	Serial	0
415901	35	ER	1	Main	2016-08-14	Urine	SC2	Serial	0
427173	35	ER	1	Main	2016-09-08	Urine	SC2	Serial	0
435330	10	ER	1	Main	2016-11-26	Urine	SC1	Serial	0
444019	35	ER	1	Main	2016-12-20	Urine	SC2	Serial	0
444046	35	ER	1	Main	2017-01-01	Urine	SC2	Serial	0
451824	35	ER	1	Main	2017-02-02	Urine	SC2	Serial	0
451833	35	ER	1	Main	2017-02-02	Urine	SC2	Serial	0
451930	69	ER	1	Main	2017-02-05	Urine	SC2	Serial	0
470670	10	ER	1	Main	2017-05-05	Urine	SC1	Serial	0
473400	10	ER	1	Main	2017-05-19	Urine	SC1	Serial	0
540924	35	ER	1	Main	2017-12-24	Urine	SC2	Serial	0
540933	35	ER	1	Main	2017-12-24	Urine	SC2	Serial	0
546502	10	ER	1	Main	2018-01-17	Urine	SC1	Serial	0
552877	35	ER	1	Main	2018-01-28	Urine	SC2	Serial	0
16390	31	N/A	-	N/A	2013-04-22	Surveillance	SC1	Serial	0
16391	31	N/A	-	N/A	2013-04-22	Surveillance	SC1	Serial	0
30583	51	N/A	-	N/A	2015-06-01	Urine	SC1	Serial	0
30985	53	N/A	-	N/A	2015-06-28	Urine	SC2	Serial	0
506948	73	N/A	1	Main	2017-09-19	Urine	SC2	Primary	0
